# CD38^+^ Endothelial Remodeling Defines Spatially Diverse Vasculopathy Programs in Rapidly Advancing Oral Inflammation

**DOI:** 10.1101/2025.07.29.667333

**Authors:** Quinn T. Easter, Khoa L. A. Huynh, Camila Schmidt Stolf, Jialiu Xie, Bruno F. Matuck, Akira Hasuike, Zabdiel Alvarado-Martinez, Zhaoxu Chen, Apoena Aguiar Ribeiro, Nivedita Pareek, Andrea M. Azcarate-Peril, Di Wu, Renato Casarin, Kang I. Ko, Jinze Liu, Kevin M. Byrd

## Abstract

Oral inflammatory diseases affect nearly half of the global population. Among them, newly defined peri-implantitis and high-grade periodontitis represent rapidly advancing inflammatory disease types, marked by relatively rapid tissue destruction. Despite their prevalence, the cell mechanisms and spatial architecture driving this severity remain poorly understood. Focusing first on peri-implantitis versus low- and moderate-grade periodontitis, we applied microbial profiling, single-cell RNA sequencing (scRNA-seq), and spatial proteomics (sp-proteomics) to uncover shared pathogenic programs linked to accelerated niche breakdown. Furthermore, to preserve spatial fidelity, each tissue was anatomically orientated along the tooth– or implant– epithelial interface, analogous sites of disease origination. Laser capture microdissection followed by microbiome analysis of unique tissue compartments revealed reduced bacterial load and diversity in peri-implantitis stroma. We then expanded our version-1 Human Periodontal Atlas by integrating newly generated peri-implantitis scRNAseq data (36-total samples; 121395-cells), revealing widespread transcriptional alterations, including oxidative stress, hypoxic, and NAD^+^ metabolism-associated signatures, primarily in a subpopulation of *TNFRSF6B^+^*/*ICAM1^+^*post-capillary venules. We then performed high-resolution sp-proteomics (15-total samples; 337260-cells) and analyzed VEC states and associated neighborhoods via *AstroSuite* using newly developed tri-wise spatial analysis. This revealed CD34^+^-VEC loss and CD38^+^-VEC expansion almost exclusively in peri-implantitis. We extended this analysis to high-grade periodontitis. Mucosal biopsies from four lesion-affected and four unaffected sites within the same individuals (1:1 matched; 8-samples; 225137-cells) again demonstrated spatially restricted CD38^+^-VEC remodeling exclusively in affected tissues, with similar vasculopathy front patterning. The findings nominate spatially distinct vasculopathy patterning as a hallmark of rapidly advancing oral inflammation and a targetable therapeutic axis.
