## Supplementary Table 1 for "CD38^+^ Endothelial Remodeling Defines Spatially Diverse Vasculopathy Programs in Rapidly Advancing Oral Inflammation"

### Sheet: Health_perio_PI_metadata
Sample ID	Age	Sex	Race	Status	Grade	Tooth #/Region
CST282NL	66	M	NA	Health	NA	#17 palatal marginal gingiva
RCP223EL-P	35	M	NA	Health	NA	#3 palatal marginal gingiva
CD373C70-B	27	M	NA	Health	NA	#18 buccal marginal gingiva
Hu_2_32	23	F	W	Health	NA	#32 buccal marginal gingiva
4CDC4975	51	F	NA	PD stage II/III		Marginal gingiva
UPGS9982-B	61	M	NA	PD stage II/III		#2/3 buccal marginal gingiva
4D37YUL2-P	71	M	NA	PD stage II/III		Palatal marginal gingiva
B4ABPKPP	57	F	NA	PD stage II/III		#2/3 Marginal gingiva
D7Q6J6KH	65	F	NA	PD stage II/III		#7 palatal marginal gingiva
E7JHW8ZK	62	F	NA	PD stage II/III		#4/5 palatal marginal gingiva
F69J64XQ	57	F	NA	PD stage II/III		#14 marginal gingiva
DNZJND7F	74	M	NA	Peri-implantitis		#3 palatal gingival peri-implant tissue
F66LWFPZ	62	F	NA	Peri-implantitis		#8 marginal gingiva
QFPW8JLU	63	F	NA	Peri-implantitis		#20 peri-implant gingiva
U7CCY3BP	74	M	NA	Peri-implantitis		#14 peri-implant palatal marginal gingiva
XHPA93WLMG	56	F	NA	Peri-implantitis		#29 marginal gingiva
XPN88VJQ	69	M	NA	Peri-implantitis		#19 buccal marginal gingival peri-implant tissue
Z66BH7YQG	74	M	NA	Peri-implantitis		#3 peri-implant gigiva

### Sheet: Grade_C_metadata
Sample ID	Age	Sex	Race	Status	Grade	Tooth #/Region
Health_1	50	F	Caucasian	PD stage III/IV	C	#5 Marginal gingiva
Health_2	24	F	Mixed race	PD stage III/IV	C	#4 Marginal gingiva
Health_3	17	M	Mixed race	PD stage III/IV	C	#32 Marginal gingiva
Health_4	30	F	Caucasian	PD stage III/IV	C	#6 Marginal gingiva
Grade C_1	50	F	Caucasian	PD stage III/IV	C	#3 Marginal gingiva
Grade C_2	24	F	Mixed race	PD stage III/IV	C	#3 Marginal gingiva
Grade C_3	17	M	Mixed race	PD stage III/IV	C	#2 Marginal gingiva
Grade C_4	30	F	Caucasian	PD stage III/IV	C	#18 Marginal gingiva
